# Undergraduate student practicals generate high-quality data for microbiome research

**DOI:** 10.64898/2026.01.20.700693

**Authors:** Isabella Wilson, Tahlia Perry, Frank Grutzner

## Abstract

The increasing prominence and accessibility of microbiomics has provided an opportunity for authentic research experiences in the undergraduate practical classroom. In recent years, this approach has contributed to published research projects. However, there is little information evaluating the quality of student-generated data compared to that of trained researchers. To investigate this, we designed an undergraduate practical component in which 37 final-year genetics students generated microbial profiles of 22 echidna scats using matched samples that were also profiled by an experienced researcher. DNA yield, 16S PCR success, sequencing library size and microbial diversity were compared between the groups in order to assess both the ability and accuracy of students in characterising faecal microbiota. Our research revealed that students were able to produce research-grade microbiome data comparable to a postgraduate researcher. Importantly, we found that students did not introduce contamination at a higher rate than the trained researcher. These findings reinforce that the undergraduate classroom is a valuable approach for microbiome research in addition to its benefits for student engagement and experience. The design and successful implementation of these practicals provide a template for a variety of research-led microbiome teaching.
