## Supplementary material for "Undergraduate student practicals generate high-quality data for microbiome research": Sample metadata

### Sheet: Sheet1
Sample-ID	ScatID	Group	StudentGroup	DNAConcWhole	DNAConc16S	DNAConcPost-cleanup	16SGelBand	SeqBarcode	SeqPool	SeqKit	SeqSuccess	isControl
171201SA2_S1	171201SA2	Student	group_1	1.52		0.76	Faint	1	2	SQK-16S024	0	FALSE
180612SA1_S1	180612SA1	Student	group_1	24.8		8.3	Present	2	2	SQK-16S024	1	FALSE
180725SA1_S1	180725SA1	Student	group_1	1.99		<0.5	Absent	3	2	SQK-16S024	0	FALSE
180729SA1_S1	180729SA1	Student	group_1	4.04		<0.5	Absent	4	2	SQK-16S024	0	FALSE
180927SA1_S1	180927SA1	Student	group_2	0.38		5.98	Present	5	2	SQK-16S024	0	FALSE
181018SA1_S1	181018SA1	Student	group_2	2.56		0.44	Present (faint)	6	2	SQK-16S024	0	FALSE
190508SA1_S1	190508SA1	Student	group_2	1.87		<0.5	Absent	7	2	SQK-16S024	0	FALSE
190508SA2_S1	190508SA2	Student	group_2	8.78		<0.5	Absent	8	2	SQK-16S024	0	FALSE
190508SA3_S1	190508SA3	Student	group_3	3.22		7.06	Present	9	2	SQK-16S024	0	FALSE
190508SA4_S1	190508SA4	Student	group_3	2.84		<0.5	Absent	10	2	SQK-16S024	0	FALSE
190511SA1_S1	190511SA1	Student	group_4	2.38		<0.5	Absent	11	2	SQK-16S024	0	FALSE
190511SA2_S1	190511SA2	Student	group_5	34		13	Present	12	2	SQK-16S024	1	FALSE
190603SA1_S1	190603SA1	Student	group_5	11.2		33.6	Present	13	2	SQK-16S024	1	FALSE
190603SA4_S1	190603SA4	Student	group_5	19.4		<0.5	Absent	14	2	SQK-16S024	0	FALSE
190604SA1_S1	190604SA1	Student	group_6	2.7		<0.5	Absent	15	2	SQK-16S024	0	FALSE
190604SA2_S1	190604SA2	Student	group_6	7.7		16	Present	16	2	SQK-16S024	1	FALSE
190604SA3_S1	190604SA3	Student	group_4	3.46		<0.5	Absent	17	2	SQK-16S024	0	FALSE
190605SA1_S1	190605SA1	Student	group_4	5		<0.5	Absent	18	2	SQK-16S024	0	FALSE
190605SA2_S1	190605SA2	Student	group_4	3.78		<0.5	Absent	19	2	SQK-16S024	0	FALSE
190801SA1_S1	190801SA1	Student	group_5	6.62		18.4	Present	20	2	SQK-16S024	1	FALSE
171201SA2_S2	171201SA2	Student	group_7	0.44		1.43	Present (faint)	21	2	SQK-16S024	0	FALSE
180612SA1_S2	180612SA1	Student	group_7	8.4		11.2	Present	22	2	SQK-16S024	1	FALSE
180725SA1_S2	180725SA1	Student	group_8	1.03		1.99	Present (faint)	23	2	SQK-16S024	0	FALSE
180729SA1_S2	180729SA1	Student	group_8	3.44		<0.5	Absent	24	2	SQK-16S024	0	FALSE
180927SA1_S2	180927SA1	Student	group_8	0.836		<0.5	Absent					FALSE
181018SA1_S2	181018SA1	Student	group_8	1.8		<0.5	Absent					FALSE
190508SA1_S2	190508SA1	Student	group_9	0.376		<0.5	Absent					FALSE
190508SA2_S2	190508SA2	Student	group_9	7.12		<0.5	Absent					FALSE
190508SA3_S2	190508SA3	Student	group_9	10.9		3.72	Present (faint)	5	3	SQK-16S024	1	FALSE
190508SA4_S2	190508SA4	Student	group_9	9.34		<0.5	Absent					FALSE
190511SA1_S2	190511SA1	Student	group_3	2.06		<0.5	Absent					FALSE
190511SA2_S2	190511SA2	Student	group_3	1.95		<0.5	Absent					FALSE
190603SA1_S2	190603SA1	Student	group_6	6.96		3.52	Present (faint)	9	3	SQK-16S024	1	FALSE
190603SA4_S2	190603SA4	Student	group_6	6.18		0.106	Absent					FALSE
190604SA1_S2	190604SA1	Student	group_10	0.59		<0.5	Absent					FALSE
190604SA2_S2	190604SA2	Student	group_11	4.26		17.9	Present	12	3	SQK-16S024	1	FALSE
190604SA3_S2	190604SA3	Student	group_11	6.7		<0.5	Absent					FALSE
190605SA1_S2	190605SA1	Student	group_11	4.14		0.146	Absent					FALSE
190605SA2_S2	190605SA2	Student	group_11	3.36		<0.5	Absent					FALSE
190801SA1_S2	190801SA1	Student	group_10	1.96		24.6	Present	16	3	SQK-16S024	1	FALSE
180729SA2_S1	180729SA2	Student	group_10	1.9		38.6	Present	17	3	SQK-16S024	1	FALSE
190508SA5_S1	190508SA5	Student	group_7	7.66		0.178	Absent					FALSE
180729SA2_S2	180729SA2	Student	group_7	0.99		1.36	Absent					FALSE
190508SA5_S2	190508SA5	Student	group_10	2.68		0.168	Absent					FALSE
171201SA2_S3	171201SA2	Student	group_13	0.39	1.07		Present (faint)	2	5	SQK-16S114.24	0	FALSE
180612SA1_S3	180612SA1	Student	group_13	5.5	3.16		Present	3	5	SQK-16S114.24	0	FALSE
180725SA1_S3	180725SA1	Student	group_14	1.55	0.94		Absent					FALSE
180729SA1_S3	180729SA1	Student	group_14	3.42	1.25		Present	5	5	SQK-16S114.24	0	FALSE
180927SA1_S3	180927SA1	Student	group_15	0.76	1.05		Absent	6	5	SQK-16S114.24	0	FALSE
181018SA1_S3	181018SA1	Student	group_15	1.66	1.25		Absent	21	5	SQK-16S114.24	0	FALSE
190508SA2_S3	190508SA2	Student	group_16	14.5	1.02		Absent	8	5	SQK-16S114.24	0	FALSE
190508SA3_S3	190508SA3	Student	group_16	29.2	2.18		Present					FALSE
190511SA2_S3	190511SA2	Student	group_17	2.34	1.07		Absent					FALSE
190603SA1_S3	190603SA1	Student	group_17	3.88	1.29		Present	11	5	SQK-16S114.24	0	FALSE
190603SA4_S3	190603SA4	Student	group_16	4.18	1.14		Absent	7	5	SQK-16S114.24	0	FALSE
190604SA2_S3	190604SA2	Student	group_16	16	2.56		Present	13	5	SQK-16S114.24	1	FALSE
190604SA3_S3	190604SA3	Student	group_15	2.62	1.27		Absent	14	5	SQK-16S114.24	0	FALSE
190605SA1_S3	190605SA1	Student	group_18	0.5	0.68		Absent	15	5	SQK-16S114.24	0	FALSE
190605SA2_S3	190605SA2	Student	group_18	7.2	0.7		Absent	16	5	SQK-16S114.24	0	FALSE
180729SA2_S3	180729SA2	Student	group_15	2.34	0.98		Absent					FALSE
180729SA1_S4	180729SA1	Student	group_13	5.04	0.78		Absent					FALSE
190604SA3_S4	190604SA3	Student	group_13	6.2	1.12		Absent					FALSE
180725SA1_S4	180725SA1	Student	group_19	4.94	0.85		Absent					FALSE
180729SA1_S5	180729SA1	Student	group_19	13.2	0.93		Present	1	5	SQK-16S114.24	1	FALSE
190508SA2_S4	190508SA2	Student	group_19	2.54	0.86		Absent					FALSE
181018SA1_S4	181018SA1	Student	group_19	10.7	0.76		Absent					FALSE
190508SA2_S5	190508SA2	Student	group_18	2.9	NA		Absent					FALSE
190508SA3_S4	190508SA3	Student	group_18	13.4	NA		Absent					FALSE
190511SA2_S4	190511SA2	Student	group_14	1.93	1.13		Absent					FALSE
190603SA1_S4	190603SA1	Student	group_14	3.34	1.14		Absent					FALSE
190603SA4_S4	190603SA4	Student	group_20	5.54	0.77		Absent					FALSE
190604SA2_S4	190604SA2	Student	group_20	17.1	2.86		Present	9	5	SQK-16S114.24	1	FALSE
190604SA3_S5	190604SA3	Student	group_20	2.04	0.85		Absent	10	5	SQK-16S114.24	0	FALSE
190605SA1_S4	190605SA1	Student	group_20	0.12	1.14		Absent					FALSE
EBC_G14		Student	group_14	<0.5	1.36		Absent					TRUE
EBC_G9		Student	group_9	<0.5		2.18	Absent	9	4	SQK-16S024	0	TRUE
EBC_G6		Student	group_6	<0.5		0.206	Absent					TRUE
EBC_G1		Student	group_1	<0.5		0.408	Absent					TRUE
EBC_G16		Student	group_16	<0.5	1.12		Absent	23	5	SQK-16S114.24	0	TRUE
EBC_G13		Student	group_13	<0.5	0.49		Absent					TRUE
EBC_G8		Student	group_8	<0.5		0.104	Absent					TRUE
EBC_G19		Student	group_19	<0.5	1.58		Absent	12	5	SQK-16S114.24	0	TRUE
EBC_G3		Student	group_3	<0.5		0.806	Absent	23	3	SQK-16S024	0	TRUE
EBC_G15		Student	group_15	<0.5	1.53		Absent	22	5	SQK-16S114.24	0	TRUE
EBC_G11		Student	group_11	<0.5		0.446	Absent					TRUE
EBC_G7		Student	group_7	<0.5		0.386	Absent					TRUE
EBC_G2		Student	group_2	<0.5		0.402	Absent					TRUE
EBC_G10		Student	group_10	<0.5		0.59	Absent	10	4	SQK-16S024	0	TRUE
EBC_G18		Student	group_18	<0.5	NA		Absent					TRUE
EBC_G5		Student	group_5	<0.5		<0.5	Absent					TRUE
EBC_G20		Student	group_20	<0.5	1.21		Absent					TRUE
EBC_G17		Student	group_17	<0.5	1.78		Absent	24	5	SQK-16S114.24	0	TRUE
EBC_G4		Student	group_4	<0.5		0.786	Absent	24	3	SQK-16S024	0	TRUE
171201SA2_IW	171201SA2	Researcher		2.08	1.94		Present	13	4	SQK-16S024	0	FALSE
180612SA1_IW	180612SA1	Researcher		15.3	0.418		Present	17	5	SQK-16S114.24	1	FALSE
180725SA1_IW	180725SA1	Researcher		4.36	0.168		Present					FALSE
180729SA1_IW	180729SA1	Researcher		4.6	13.9		Present	21	4	SQK-16S024	1	FALSE
180729SA2_IW	180729SA2	Researcher		3.44	0.12		Present	22	4	SQK-16S024	0	FALSE
180927SA1_IW	180927SA1	Researcher		6.5	0.114		Absent					FALSE
181018SA1_IW	181018SA1	Researcher		2.46	3.8		Present	24	4	SQK-16S024	0	FALSE
190508SA1_IW	190508SA1	Researcher		15	0.608		Absent	1	4	SQK-16S024	0	FALSE
190508SA2_IW	190508SA2	Researcher		1.23	2.26		Present	2	4	SQK-16S024	1	FALSE
190508SA3_IW	190508SA3	Researcher		34.6	4.22		Present	18	5	SQK-16S114.24	1	FALSE
190508SA4_IW	190508SA4	Researcher		12.6	0.48		Absent					FALSE
190508SA5_IW	190508SA5	Researcher		5.68	0.238		Present					FALSE
190511SA1_IW	190511SA1	Researcher		20.6	2.12		Unexpected product	15	1	SQK-16S024	0	FALSE
190511SA2_IW	190511SA2	Researcher		10.2	0.45		Absent					FALSE
190603SA1_IW	190603SA1	Researcher		22.2	0.626		Present	19	5	SQK-16S114.24	1	FALSE
190603SA4_IW	190603SA4	Researcher		8.7	23		Present	17	1	SQK-16S024	1	FALSE
190604SA1_IW	190604SA1	Researcher		5.94	0.216		Absent					FALSE
190604SA2_IW	190604SA2	Researcher		14.5	0.45		Present	20	5	SQK-16S114.24	1	FALSE
190604SA3_IW	190604SA3	Researcher		0.31	7.76		Present	20	1	SQK-16S024	0	FALSE
190605SA1_IW	190605SA1	Researcher		0.41	3.64		Present	21	1	SQK-16S024	0	FALSE
190605SA2_IW	190605SA2	Researcher		0.48	1.83		Present (faint)	22	1	SQK-16S024	0	FALSE
190801SA1_IW	190801SA1	Researcher		16.4	0.388		Present					FALSE
EBC_IW1		Researcher		<0.5	2.26		Absent	4	4	SQK-16S024	0	TRUE
EBC_IW2		Researcher		<0.5	0.19		Absent					TRUE
PCR_neg_1					0.578		Absent	17	4	SQK-16S024	1	TRUE
PCR_neg_2					<0.5		Absent					TRUE
PCR_neg_3					<0.5		Absent	14	4	SQK-16S024	0	TRUE
PCR_neg_4							Absent					TRUE
PCR_pos_1					4.3		Present	18	4	SQK-16S024	1
PCR_pos_2					3.04		Present	10	1	SQK-16S024	1
PCR_pos_3					22.4		Present	12	4	SQK-16S024	1
PCR_pos_4							Present
